# Multi-tier signaling and epigenomic reprogramming orchestrate microglial inflammatory states and functions associated with demyelination

**DOI:** 10.1101/2025.08.21.670551

**Authors:** Félix Distéfano-Gagné, Nesrine Belhamiti, William Saxon, Sara Bitarafan, André Machado Xavier, Stéphanie Fiola, Serge Rivest, David Gosselin

## Abstract

The extensive heterogeneity of microglia inflammatory states accompanying neurodegenerative diseases underscores the complex molecular mechanisms that regulate these cells. Here, we report on transcriptional mechanisms that control microglial inflammatory polarization associated with brain demyelination in mice. Using flow cytometry, microscopy and RNA-seq, we identified two dominant, functionally distinct states inflammatory microglia: Clec7a+CD229+CD11c-microglia that are prone to proliferation and that transcribe high levels of extracellular matrix-associated genes, and Clec7a+CD229+CD11c+ microglia characterized by inflammatory tissue-remodeling and antigen presentation gene signatures. Epigenomic analyses implicated genome-wide nucleosome remodeling to the polarization process, driven by state-associated hierarchal stimulation of pro-inflammatory transcription factors, as well as re-calibration of Mef2 homeostatic input. Mechanistically, we confirmed relevance for Trem2, Mef2a and Egr2 to the microglial inflammatory polarization and demyelinating processes. Therefore, distinct configurations of signaling input cooperate with epigenetic mechanisms to reprogram the transcriptional output of microglia to enable their inflammatory functions.
