## Supplementary material for "Multi-tier signaling and epigenomic reprogramming orchestrate microglial inflammatory states and functions associated with demyelination": Table S4

### Sheet: F5B_Cx3cr1Cre_MGMef2aKO_Basal
TranscriptID	chr	start	end	strand	Length	Copies	Annotation	Cx3cr1CreERT2/WT_Basal_1	Cx3cr1CreERT2/WT_Basal_2	Cx3cr1CreERT2/WT_Basal_3	MG-Mef2aKO_Basal_1	MG-Mef2aKO_Basal_2	MG-Mef2aKO_Basal_3	Gene	KOvsCx3_Basal_LFC	KOvsCx3_Basal_padj	Status_KOvsCx3_Basal
NM_172614	chr16	30511855	30550578	-	4229	1	Tmem44|1700007N03Rik|9330161C17Rik|B230220N21|-|16|16 B2|protein-coding	35.149	37.711	39.208	56.384	54.813	44.515	Tmem44	0.451205	0.00176234	Up
NM_025326	chr6	48841483	48845364	+	1055	1	Tmem176a|0610011I04Rik|AU040201|AU041743|Keg2|-|6|6 B2.3|protein-coding	131.681	125.926	142.319	89.294	95.988	91.935	Tmem176a	-0.535772	8.47477e-05	Dn
NM_011104	chr17	86167785	86657919	+	6237	1	Prkce|5830406C15Rik|PKC[e]|PKCepsilon|Pkce|R75156|-|17|17 E4|protein-coding	18.259	16.961	16.009	12.259	9.86	11.961	Prkce	-0.594994	0.000215647	Dn
NM_199240	chr2	124653581	124667789	+	5680	1	Sema6d|1110067B02Rik|AA409156|D330011G23|mKIAA1479|-|2|2 F1|protein-coding	19.842	15.662	17.314	10.125	10.671	10.2	Sema6d	-0.79646	2.69303e-07	Dn
NM_198091	chr9	44084920	44095627	+	3212	1	Usp2|B930035K21Rik|Ubp41|-|9|9 A5.1|protein-coding	139.937	142.213	132.641	117.898	106.688	106.033	Usp2	-0.33391	0.00626316	Dn
NM_026514	chr17	79333725	79355091	-	2263	1	Cdc42ep3|3200001F04Rik|AA986861|Borg2|Cep3|UB1|-|17|17 E3|protein-coding	19.921	24.31	19.632	9.493	11.04	12.484	Cdc42ep3	-0.959432	8.98521e-06	Dn
NM_177366	chr4	150087503	150105927	+	4756	1	Gpr157|F730108M23Rik|-|4|4 E2|protein-coding	53.031	56.483	51.202	45.704	42.585	38.898	Gpr157	-0.343891	0.0320369	Dn
NM_009373	chr2	158116405	158146392	-	3534	1	Tgm2|G[a]h|TG2|TGase2|tTG|tTGas|-|2 H1|2 78.72 cM|protein-coding	69.367	77.959	84.632	93.941	103.158	98.508	Tgm2	0.343201	0.0296795	Up
NM_009139	chr11	83587886	83593087	-	1430	1	Ccl6|MRP-1|Scya6|c10|-|11 C|11 50.85 cM|protein-coding	101.785	110.298	98.784	70.077	52.931	57.812	Ccl6	-0.788302	5.87595e-08	Dn
NM_001163480	chr19	47228843	47259441	+	3672	1	Neurl1a|2410129E16Rik|AI450910|AI481072|Neu1|Neur1|Neurl|Neurl1|Nlz|Rnf67|-|19 C3|19 39.39 cM|protein-coding	62.507	63.155	57.623	100.803	93.403	161.532	Neurl1a	0.961394	0.0242735	Up
NM_019741	chr4	150119344	150144168	+	3080	1	Slc2a5|AI526984|Glut5|Slc5a|-|4|4 E2|protein-coding	199.888	215.669	209.322	171.3	180.474	159.103	Slc2a5	-0.296657	0.0317783	Dn
NM_010545	chr18	60803849	60812652	+	1213	1	Cd74|CLIP|DHLAG|HLADG|Ia-GAMMA|Ii|-|18 E1|18 34.41 cM|protein-coding	169.911	150.535	62.201	21.451	26.325	46.474	Cd74	-2.01277	0.0117672	Dn
NM_029631	chr9	106448640	106452918	+	1469	1	Abhd14b|1810013B01Rik|-|9|9 F1|protein-coding	29.284	33.167	21.324	12.444	10.366	22.954	Abhd14b	-0.882291	0.0379265	Dn
NM_011338	chr11	83572917	83578636	-	3002	1	Ccl9|CCF18|MRP-2|Scya10|Scya9|-|11 C|11 50.81 cM|protein-coding	62.226	61.313	56.035	46.938	34.62	39.985	Ccl9	-0.57009	0.000218024	Dn
NM_001305046	chr1	170141223	170174964	-	3021	1	Uap1|AA420407|AA437972|AGX-1|AGX-2|AGX1|AgX|ESTM38|SPAG2|-|1|1 H3|protein-coding	29.259	26.492	27.069	18.154	18.302	14.825	Uap1	-0.702165	5.8777e-05	Dn
NM_001109873	chr8	122625136	122678175	-	7655	1	Cbfa2t3|A630044F12Rik|AI465270|AW229127|Cbfa2t3h|ETO-2|Eto2|MTGR2|-|8|8 E1|protein-coding	41.781	39.928	37.969	29.563	25.589	29.729	Cbfa2t3	-0.503059	9.75214e-06	Dn
NM_133990	chrX	36112108	36171261	+	3703	1	Il13ra1|AI882074|CD213a1|IL-13R-alpha-1|IL-13r[a]|Il13ra|NR4|-|X A3.3|X 20.49 cM|protein-coding	104.712	98.108	89.594	73.078	68.867	79.281	Il13ra1	-0.410128	0.000895593	Dn
NM_008608	chr14	54431598	54442456	+	3789	1	Mmp14|AI325305|MMP-X1|MT-MMP-1|MT1-MMP|sabe|-|14 C2|14 27.79 cM|protein-coding	34.06	33.402	35.772	25.532	24.542	26.251	Mmp14	-0.442712	0.00165593	Dn
NM_029084	chr1	172581377	172590568	-	2033	1	Slamf8|5830408F06Rik|Blame|SBBI42|-|1|1 H3|protein-coding	19.783	20.511	24.519	61.172	62.974	67.817	Slamf8	1.55948	1.36412e-32	Up
NM_028981	chr14	30039941	30491156	-	8639	1	Cacna1d|8430418G19Rik|C79217|Cach3|Cacn4|Cacnl1a2|Cav1.3|Cchl1a|Cchl1a2|D-LTCC|-|14 18.43 cM|14 B|protein-coding	33.85	36.752	30.559	46.275	46.358	52.986	Cacna1d	0.51337	9.5735e-06	Up
NM_133662	chr17	35821713	35822911	+	1086	1	Ier3|AI663993|IEX-1|cI-3|gly96|-|17|17 B1|protein-coding	14.651	9.566	21.494	48.779	41.383	27.453	Ier3	1.3595	8.03093e-05	Up
NM_001308506	chr13	119335527	119409257	-	3626	1	Nnt|4930423F13Rik|AI323702|BB168308|-|13 D2.3|13 67.21 cM|protein-coding	35.997	34.702	35.012	48.171	46.886	52.816	Nnt	0.473055	0.00012717	Up
NM_007901	chr3	115710433	115715055	-	3025	1	S1pr1|AI849002|Edg1|Lpb1|S1p|S1p1|-|3|3 G1|protein-coding	66.915	71.391	51.876	44.287	46.183	48.891	S1pr1	-0.455832	0.0141674	Dn
NM_025980	chr2	25180758	25183332	+	2572	1	Nrarp|2700054M22Rik|-|2|2 A3|protein-coding	19.818	20.707	14.404	11.154	8.507	7.846	Nrarp	-1.00395	7.60329e-05	Dn
NM_172924	chr9	56201129	56418050	-	10970	1	Peak1|1110049L02Rik|9530046P14|AA690169|BE132841|C230081A13Rik|SGK269|mKIAA2002|-|9|9 B|protein-coding	26.778	26.915	26.66	20.739	20.214	20.982	Peak1	-0.382646	0.000272598	Dn
NM_153074	chr8	70616844	70620850	+	1268	1	Lrrc25|Mapa|-|8|8 B3.3|protein-coding	127.686	114.812	121.856	153.956	155.647	149.185	Lrrc25	0.325685	0.0402144	Up
NM_023844	chr16	84774123	84826375	+	4805	1	Jam2|1110002N23Rik|2410030G21Rik|2410167M24Rik|JAM-2|JAM-B|Jcam2|VE-JAM|-|16|16 C3.3|protein-coding	62.7	55.054	56.948	39.434	40.52	45.655	Jam2	-0.483608	7.60329e-05	Dn
NM_029011	chr19	42725858	42752775	-	3101	1	Pyroxd2|3830409H07Rik|4833409A17Rik|-|19|19 C3|protein-coding	53.399	46.805	50.653	67.686	63.31	82.077	Pyroxd2	0.489771	0.00107943	Up
NM_001173477	chr1	75400085	75404565	+	1401	1	Speg|AW125581|Apeg1|BPEG|D1Bwg1450e|SPEGalpha|SPEGbeta|mKIAA1297|-|1 C4|1 38.88 cM|protein-coding	13.355	15.665	16.876	23.239	23.848	20.537	Speg	0.652453	0.00768556	Up
NM_001025246	chr2	93187548	93201757	+	2688	1	Trp53i11|Tp53i11|-|2|2 E1|protein-coding	36.611	42.076	39.498	25.863	28.929	24.895	Trp53i11	-0.561995	0.000428806	Dn
NM_007797	chr13	60895351	60897447	-	839	1	Ctla2b|AW545568|Ctla-2b|-|13 B2|13|protein-coding	16.506	17.265	16.693	23.379	29.778	28.552	Ctla2b	0.748924	0.0123399	Up
NM_207105	chr17	34263227	34269418	+	1185	1	H2-Ab1|AI845868|Abeta|H-2Ab|H2-Ab|I-Abeta|IAb|Ia-2|Ia2|Rmcs1|-|17 B1|17 17.98 cM|protein-coding	57.81	56.92	21.224	5.067	8.359	10.877	H2-Ab1	-2.49295	0.000590327	Dn
NM_001310626	chr5	66298725	66618817	-	6581	1	Apbb2|2310007D03Rik|FE65L1|Rirl1|TR2L|Zfra|-|5|5 C3.1|protein-coding	26.885	24.545	22.403	16.038	15.635	19.367	Apbb2	-0.540917	0.0003818	Dn
NM_009599	chr5	137288254	137294466	+	2202	1	Ache|-|-|5 G2|5 76.32 cM|protein-coding	36.864	39.203	36.453	24.724	23.296	28.911	Ache	-0.55577	0.00156714	Dn
NM_001032378	chr11	106654213	106715281	-	3237	1	Pecam1|C85791|Cd31|PECAM-1|Pecam|-|11|11 E1|protein-coding	34.043	34.126	34.614	24.898	25.438	21.558	Pecam1	-0.53448	0.000580448	Dn
NM_030691	chr7	121064067	121074530	-	2125	1	Igsf6|-|-|7|7 F2|protein-coding	60.939	58.525	57.05	86.403	91.901	94.717	Igsf6	0.621969	3.65286e-08	Up
NM_001104529	chr1	92973119	92986391	+	3993	1	Gpr35|KPG_007|-|1|1 D|protein-coding	19.112	14.913	16.142	24.595	23.658	28.04	Gpr35	0.597052	0.000611827	Up
NM_010158	chr15	68928420	69093518	+	1882	1	Khdrbs3|Etle|SLM-2|Salp|Slm2|T-STAR|-|15 D3|15 30.36 cM|protein-coding	35.695	38.172	41.851	27.51	28.907	19.024	Khdrbs3	-0.622819	0.0164972	Dn
NM_009845	chr7	30865404	30879028	-	3956	1	Cd22|A530093D23|Lyb-8|Lyb8|-|7 B1|7 19.26 cM|protein-coding	11.917	17.235	9.06	19.462	20.815	23.925	Cd22	0.730239	0.00846879	Up
NM_001083320	chr6	93675453	93913690	-	7156	1	Magi1|AIP3|BAP1|Baiap1|Gukmi1|MAGI1c|Magi-1|TNRC19|WWP3|mKIAA4129|-|6|6 D1|protein-coding	12.723	13.965	13.532	16.614	15.783	25.634	Magi1	0.513683	0.0355067	Up
NM_001324533	chr9	106429411	106431568	+	770	1	Rpl29|Rpl43|-|9|9 F1|protein-coding	65.051	68.976	72.365	48.002	45.118	47.004	Rpl29	-0.544618	0.006577	Dn
NM_178924	chr16	38773184	38800203	-	1759	1	Upk1b|AI413235|Tspan20|UPIb|Upk1|-|16|16 B4|protein-coding	158.711	185.075	136.557	107.871	97.828	116.054	Upk1b	-0.585747	7.30658e-05	Dn
NM_001357394	chr7	3712507	3720382	-	2718	1	Pirb|Gp91|LIR-3|Lilrb3|PIR-B|-|7 A1|7 2.14 cM|protein-coding	22.765	26.108	22.496	32.843	37.258	40.954	Pirb	0.630222	0.000149224	Up
NM_001198955	chr1	170298193	170306332	-	3828	1	Gm7694|EG665574|-|1|1 H3|protein-coding	34.791	33.444	33.834	27.433	22.979	23.059	Gm7694	-0.480851	0.00221489	Dn
NM_001164804	chr4	46536937	46601929	-	3874	1	Coro2a|9030208C03Rik|AI563590|IR10|-|4|4 B1|protein-coding	32.894	36.446	30.438	15.741	17.707	20.634	Coro2a	-0.891368	2.34178e-09	Dn
NM_080419	chr1	172312367	172319843	+	2271	1	Igsf8|ESTM34|EWI-2|KCT-4|PGRL|-|1 H3|1 79.59 cM|protein-coding	52.156	67.197	69.895	154.881	145.882	139.936	Igsf8	1.21317	1.1504e-23	Up
NM_177068	chr1	170644532	170682789	+	3085	1	Olfml2b|1110018N05Rik|4832415H08Rik|AI467542|-|1|1 H3|protein-coding	30.897	34.1	42.617	23.53	24.152	20.257	Olfml2b	-0.669803	0.000375192	Dn
NM_001368815	chr10	109681260	110000390	-	10071	1	Nav3|4732483H20Rik|9630020C08Rik|POMFIL1|Pomfil1p|mKIAA0938|unc53H3|-|10|10 D1|protein-coding	102.427	89.087	98.694	70.434	72.765	70.454	Nav3	-0.448412	7.38809e-06	Dn
NM_001164208	chr6	48833812	48841374	-	1059	1	Tmem176b|1810009M01Rik|Clast1|Lr8|-|6 B2.3|6 23.75 cM|protein-coding	267.376	261.125	281.288	192.908	222.52	201.617	Tmem176b	-0.397877	0.00176234	Dn
NM_001081163	chr7	66109492	66173798	+	4194	1	Chsy1|-|-|7|7 C|protein-coding	86.798	83.169	88.083	48.424	43.744	46.625	Chsy1	-0.901701	1.1504e-23	Dn
NM_013813	chr17	69156744	69289987	+	4087	1	Epb41l3|4.1B|DAL1P|Dal1|Epb4.1l3|NBL3|-|17 E1.3|17 40.15 cM|protein-coding	11.391	11.527	10.649	16.161	17.326	26.248	Epb41l3	0.822002	0.000242406	Up
NM_026433	chr11	90030348	90036505	+	1759	1	Tmem100|1810057C19Rik|AV011897|-|11|11 C|protein-coding	50.252	50.49	50.685	41.04	32.946	39.745	Tmem100	-0.419782	0.0457556	Dn
NM_019586	chr4	33031380	33052367	+	3560	1	Ube2j1|0710008M05Rik|1110030I22Rik|NCUBE-1|Ncube|Ncube1|Ubc6p|-|4|4 A5|protein-coding	104.077	91.363	92.136	72.902	71.634	86.05	Ube2j1	-0.326673	0.0490602	Dn
NM_020332	chr15	27466677	27594907	+	3482	1	Ank|Ankh|D15Ertd221e|ank|mKIAA1581|-|15 B1|15 10.23 cM|protein-coding	48.063	41.936	36.59	24.641	28.361	25.201	Ank	-0.701787	7.38809e-06	Dn
NM_144559	chr1	171018926	171029761	+	1243	1	Fcgr4|4833442P21Rik|CD16-2|FcgRIV|FcgammaRIV|Fcgr3a|Fcrl3|-|1 H3|1 78.53 cM|protein-coding	21.097	24.013	15.266	42.081	42.103	39.068	Fcgr4	1.02238	5.14683e-06	Up
NM_001081304	chr1	170704457	170867771	-	7445	1	Atf6|9130025P16Rik|9630036G24|AA789574|Atf6alpha|ESTM49|-|1 H3|1 76.96 cM|protein-coding	40.803	37.34	35.379	50.417	45.314	56.256	Atf6	0.412772	0.00221489	Up
NM_001329871	chr1	172196728	172206804	-	2429	1	Pea15a|Mat1|PEA-15|Pea15|Pkcs15|-|1 H3|1 79.54 cM|protein-coding	123.485	119.749	117.18	159.09	162.564	183.36	Pea15a	0.483839	2.26e-06	Up
NM_011337	chr11	83647843	83649378	-	785	1	Ccl3|AI323804|G0S19-1|LD78alpha|MIP-1alpha|MIP1-(a)|MIP1-alpha|Mip1a|Scya3|-|11 C|11 51.04 cM|protein-coding	53.486	46.41	55.443	114.737	104.144	64.017	Ccl3	0.860704	0.00126498	Up
NM_177615	chr10	127171393	127180582	-	3166	1	Slc26a10|C78409|D630010I07|-|10|10 D3|protein-coding	10.982	11.553	11.416	17.701	20.265	28.703	Slc26a10	0.964496	9.5735e-06	Up
NM_010378	chr17	34282744	34287823	-	1121	1	H2-Aa|Aalpha|H-2Aa|H2Aa|I-Aalpha|IAalpha|Ia-1|Ia1|-|17 B1|17 17.98 cM|protein-coding	92.256	83.402	19.211	4.761	6.594	14.053	H2-Aa	-2.95213	0.0128589	Dn
NM_009194	chr18	57878678	57946821	+	6491	1	Slc12a2|9330166H04Rik|Nkcc1|mBSC2|sy-ns|-|18 D3|18 32.15 cM|protein-coding	97.162	88.248	79.162	56.059	49.878	70.4	Slc12a2	-0.594547	5.8777e-05	Dn
NM_001347186	chr1	171917462	171948958	+	1559	1	Slamf6|KAL1|KAL1b|Ly108|NTB-A|NTBA|SF2000|-|1 H3|1 79.54 cM|protein-coding	20.978	25.058	22.797	25.164	27.31	35.157	Slamf6	0.668152	0.0117672	Up
NM_173437	chr1	135434580	135585355	-	12736	1	Nav1|9530089B19|9930003A20Rik|C230080M11Rik|Gm38399|Pomfil3|Unc53h1|mKIAA1151|steerin-1|-|1|1 E4|protein-coding	23.424	21.276	18.423	16.491	14.753	17.286	Nav1	-0.386946	0.0221167	Dn
NM_010389	chr17	34238905	34245908	+	2662	1	H2-Ob|A-beta-2|A-beta2|H-2Ab|H-2I|H-2Ob|H2-Ab|H2-Ab2|H2-IAb2|Ob|vic1|-|17 B1|17 17.98 cM|protein-coding	39.625	43.256	39.036	28.472	28.101	33.55	H2-Ob	-0.443404	0.0126126	Dn
NM_018762	chr6	87778070	87779762	+	873	1	Gp9|Cd42|GPIX|-|6 D1|6 39.13 cM|protein-coding	44.888	51.955	56.237	22.01	25.063	13.869	Gp9	-1.33564	2.69303e-07	Dn
NM_153408	chr1	36264602	36273425	-	2577	1	Neurl3|2010300P06Rik|Lincr|-|1|1 B|protein-coding	84.437	83.859	91.399	107.39	109.686	106.446	Neurl3	0.310292	0.0265275	Up
NM_001348101	chr18	60684494	60746746	-	7824	1	Ndst1|1200015G06Rik|HSNST|HSNST 1|Hsst|N-HSST|N-HSST 1|NDST-1|b2b2230Clo|-|18|18 D3|protein-coding	29.524	27.509	27.718	33.871	39.207	38.854	Ndst1	0.394867	0.00258958	Up
NM_027739	chr10	127165831	127172340	+	2271	1	B4galnt1|4933429D13Rik|Gal-NAc-T|GalNAc-T|GalNAcT|Galgt1|Ggm-2|Ggm2|-|10 D3|10 74.5 cM|protein-coding	36.782	40.073	39.722	61.694	72.062	88.169	B4galnt1	0.902514	9.85879e-10	Up
NR_126058	chr2	151542483	151561691	+	1540	1	Fkbp1a|FKBP12|Fkbp|Fkbp1|-|2|2 G3|protein-coding	79.687	71.921	66.791	59.959	47.71	56.303	Fkbp1a	-0.416038	0.0256885	Dn
NM_025831	chr13	34627841	34652681	-	1865	1	Pxdc1|1300014I06Rik|-|13 A3.3|13|protein-coding	27.568	30.361	29.877	37.992	37.969	50.68	Pxdc1	0.520165	0.0234384	Up
NM_016928	chr1	182954788	182976044	+	3193	1	Tlr5|-|-|1 H5|1 86.12 cM|protein-coding	43.97	37.987	39.855	30.841	28.66	30.091	Tlr5	-0.450235	0.00339199	Dn
NM_134156	chr12	80167542	80260371	-	3716	1	Actn1|3110023F10Rik|Actn1a|-|12 C3|12 36.49 cM|protein-coding	30.328	33.074	33.678	20.324	20.926	22.843	Actn1	-0.606246	1.11588e-05	Dn
NM_025836	chr17	56278962	56290511	-	2149	1	Plin3|1300012C15Rik|M6prbp1|Tip47|-|17|17 D|protein-coding	7.952	8.647	10.091	18.069	16.373	15.57	Plin3	0.899741	0.000215018	Up
NM_080553	chr17	27057304	27122223	+	8930	1	Itpr3|IP3R 3|Ip3r3|Itpr-3|tf|-|17 A3.3|17 13.68 cM|protein-coding	11.614	15.532	13.34	18.618	20.247	21.271	Itpr3	0.563571	0.000275812	Up
NM_172647	chr1	171437561	171464593	+	2470	1	F11r|9130004G24|AA638916|ESTM33|JAM|JAM-1|JAM-A|Jcam|Jcam1|Ly106|-|1 H3|1 79.43 cM|protein-coding	284.443	284.215	292.783	192.914	218.521	156.808	F11r	-0.604855	1.85174e-05	Dn
NM_013693	chr17	35199367	35202007	-	1647	1	Tnf|DIF|TNF-a|TNF-alpha|TNFSF2|TNFalpha|Tnfa|Tnfsf1a|Tnlg1f|-|17 B1|17 18.59 cM|protein-coding	13.238	9.683	10.973	28.842	21.273	19.129	Tnf	1.02472	0.000215647	Up
NM_001356553	chr2	92601117	92615252	+	2341	1	Chst1|2610008E20Rik|AW125896|C6ST|GST-1|Gst1|KS6ST|KSGAL6ST|KSST|-|2|2 E1|protein-coding	49.652	71.625	50.435	85.841	85.442	111.449	Chst1	0.722372	9.63795e-05	Up
NM_010382	chr17	34305867	34316674	+	1661	1	H2-Eb1|Eb|H-2Eb|H2Eb|Ia-4|Ia4|-|17 B1|17 17.98 cM|protein-coding	43.46	35.323	10.336	2.812	4.361	6.427	H2-Eb1	-2.72208	0.00522235	Dn
NM_029536	chrX	96713468	96719388	+	3187	1	Gpr165|6530406P05Rik|-|X C3|X|protein-coding	97.813	56.974	74.992	43.376	33.723	39.952	Gpr165	-0.980957	1.99689e-07	Dn
NM_133754	chr4	141576062	141606052	-	3080	1	Fblim1|2410043F08Rik|Cal|Fblp1|Gt10|migfilin|migfilin(s)|-|4|4 D3|protein-coding	26.881	29.215	25.328	38.254	36.047	45.482	Fblim1	0.548905	0.000649461	Up
NM_010271	chr15	99717587	99725014	+	2788	1	Gpd1|AI747587|GPD-C|GPDH-C|Gdc-1|Gdc1|-|15 F1|15 56.13 cM|protein-coding	11.361	11.913	12.532	17.852	18.294	16.344	Gpd1	0.545144	0.0265275	Up
NM_181316	chr9	22475715	22888280	+	3358	1	Bbs9|E130103I17Rik|-|9|9 A3|protein-coding	16.891	20.261	18.971	12.08	13.56	12.096	Bbs9	-0.579888	0.00536707	Dn
NM_016898	chr10	41519500	41531042	+	2822	1	Cd164|A115|A24|AA589639|AW540279|MGC-24|MSSP|-|10 B2|10 22.46 cM|protein-coding	428.181	405.394	385.995	327.394	305.886	326.029	Cd164	-0.353536	0.000239105	Dn
NM_022018	chr1	151571373	151719347	+	3923	1	Fam129a|AI256368|AU019833|Niban|-|1|1 G1|protein-coding	21.405	24.466	23.072	32.959	32.861	37.434	Fam129a	0.575245	3.84709e-05	Up

### Sheet: F5E_MGMef2a_Basal_CD229-vCD229+
TranscriptID	chr	start	end	strand	Length	Copies	Annotation	MG-Mef2aKO_Basal_CD229Negative_1	MG-Mef2aKO_Basal_CD229Negative_2	MG-Mef2aKO_Basal_CD229Negative_3	MG-Mef2aKO_Basal_CD229Positive_1	MG-Mef2aKO_Basal_CD229Positive_2	Gene	MG-Mef2aKO_CD229PositivevsCD229Negative_LFC	MG-Mef2aKO_CD229PositivevsCD229Negative_padj	Status_KO_CD229PositivevsCD229Negative
NM_172614	chr16	30511855	30550578	-	4229	1	Tmem44|1700007N03Rik|9330161C17Rik|B230220N21|-|16|16 B2|protein-coding	52.006	58.985	56.638	30.619	38.65	Tmem44	-0.686433	1.34229e-06	Neg
NM_008534	chr1	171588613	171607410	-	2487	1	Ly9|AI893573|CD229|Lgp100|Ly-9|SLAMF3|T100|-|1 H3|1 79.54 cM|protein-coding	21.036	11.242	10.956	90.436	93.134	Ly9	2.6887	4.65422e-07	Pos
NM_008509	chr8	68880555	68906932	+	4037	1	Lpl|-|-|8 B3.3|8 33.88 cM|protein-coding	5.073	7.645	7.875	12.12	22.656	Lpl	1.3581	5.40837e-06	Pos
NM_010545	chr18	60803849	60812652	+	1213	1	Cd74|CLIP|DHLAG|HLADG|Ia-GAMMA|Ii|-|18 E1|18 34.41 cM|protein-coding	23.834	17.811	45.048	114.996	162.558	Cd74	2.30778	0.00395687	Pos
NM_007799	chr1	131638314	131675507	+	2108	1	Ctse|A430072O03Rik|C920004C08Rik|CE|CatE|-|1 E4|1 57.14 cM|protein-coding	5.878	4.134	6.255	15.004	17.476	Ctse	1.59979	8.01182e-07	Pos
NM_008152	chr12	98268635	98276722	+	2143	1	Gpr65|Dig1|Gpcr25|TDAG8|-|12|12 E|protein-coding	6.665	4.829	7.041	14.633	19.298	Gpr65	1.47587	2.95033e-06	Pos
NM_013673	chr1	85649988	85709997	+	2747	1	Sp100|A430075G10Rik|-|1 C5|1 43.6 cM|protein-coding	9.46	9.517	13.066	15.057	24.818	Sp100	0.920614	0.0113488	Pos
NM_207105	chr17	34263227	34269418	+	1185	1	H2-Ab1|AI845868|Abeta|H-2Ab|H2-Ab|I-Abeta|IAb|Ia-2|Ia2|Rmcs1|-|17 B1|17 17.98 cM|protein-coding	6.535	5.362	11.992	35.132	55.03	H2-Ab1	2.50894	7.45401e-15	Pos
NM_010158	chr15	68928420	69093518	+	1882	1	Khdrbs3|Etle|SLM-2|Salp|Slm2|T-STAR|-|15 D3|15 30.36 cM|protein-coding	21.671	28.361	21.796	11.635	15.3	Khdrbs3	-0.800275	0.0400053	Neg
NM_178924	chr16	38773184	38800203	-	1759	1	Upk1b|AI413235|Tspan20|UPIb|Upk1|-|16|16 B4|protein-coding	99.106	97.225	96.444	66.545	74.867	Upk1b	-0.443238	0.0417641	Neg
NM_001368815	chr10	109681260	110000390	-	10071	1	Nav3|4732483H20Rik|9630020C08Rik|POMFIL1|Pomfil1p|mKIAA0938|unc53H3|-|10|10 D1|protein-coding	61.43	74.721	64.034	44.854	50.875	Nav3	-0.455974	0.00894261	Neg
NM_001305844	chr7	19696244	19698621	-	1187	1	Apoe|AI255918|Apo-E|-|7 A3|7 9.94 cM|protein-coding	201.521	264.293	300.895	434.989	475.288	Apoe	0.839339	4.2969e-07	Pos
NM_013813	chr17	69156744	69289987	+	4087	1	Epb41l3|4.1B|DAL1P|Dal1|Epb4.1l3|NBL3|-|17 E1.3|17 40.15 cM|protein-coding	18.064	18.257	23.98	28.773	33.845	Epb41l3	0.661199	0.00395687	Pos
NM_010378	chr17	34282744	34287823	-	1121	1	H2-Aa|Aalpha|H-2Aa|H2Aa|I-Aalpha|IAalpha|Ia-1|Ia1|-|17 B1|17 17.98 cM|protein-coding	4.759	3.887	14.506	49.918	82.221	H2-Aa	3.11437	0.0156378	Pos
NM_001309637	chr6	129461591	129472785	-	2143	1	Clec7a|BGR|Clecsf12|beta-GR|-|6|6 F3|protein-coding	23.529	21.264	23.38	48.566	60.003	Clec7a	1.28575	7.45401e-15	Pos
NM_017372	chr10	117277541	117282272	-	1051	1	Lyz2|AI326280|Lys|Lysm|Lyzf2|Lyzs|Lzm|Lzm-s1|Lzp|-|10 D2|10 65.34 cM|protein-coding	158.172	143.028	185.248	265.186	274.103	Lyz2	0.757244	1.00339e-06	Pos
NM_008695	chr14	19751257	19811787	+	4861	1	Nid2|AW547149|Ly111|NID-2|entactin-2|nidogen-2|-|14|14 A3|protein-coding	26.622	31.036	32.518	18.408	23.491	Nid2	-0.496345	0.0496806	Neg
NM_001039484	chr1	172341210	172374085	+	5403	1	Kcnj10|BIR10|BIRK-1|Kir1.2|Kir4.1|-|1 H3|1 79.69 cM|protein-coding	11.084	10.349	14.831	16.011	21.578	Kcnj10	0.657168	0.0323516	Pos
NM_001290469	chr7	24978169	25005937	-	3573	1	Atp1a3|Atpa-2|-|7 A3|7 13.73 cM|protein-coding	5.972	7.622	9.758	13.165	21.174	Atp1a3	1.16104	0.000149956	Pos
NM_010382	chr17	34305867	34316674	+	1661	1	H2-Eb1|Eb|H-2Eb|H2Eb|Ia-4|Ia4|-|17 B1|17 17.98 cM|protein-coding	3.212	1.53	5.557	24.901	41.979	H2-Eb1	3.29151	0.000254027	Pos
NM_010380	chr17	35263094	35267497	+	1726	1	H2-D1|H-2D|H2-D|H2-K1|-|17 B1|17 18.61 cM|protein-coding	201.005	187.123	199.97	274.403	246.641	H2-D1	0.437191	0.0391062	Pos
NM_001110322	chr4	43447724	43454626	-	1311	1	Cd72|CD72c|Ly-19|Ly-32|Ly-m19|Lyb-2|-|4 A5|4 23.04 cM|protein-coding	8.664	9.278	11.175	14.64	24.763	Cd72	1.05746	0.0300132	Pos
NM_011520	chr4	130792537	130826318	+	4965	1	Sdc3|Synd3|mKIAA0468|syn-3|-|4 D2.2|4 63.63 cM|protein-coding	55.457	41.831	53.17	79.221	83.58	Sdc3	0.720867	1.3347e-05	Pos
NM_028901	chr5	112688876	112896362	-	8234	1	Myo18b|4932408L24Rik|4933411E19Rik|Gm448|-|5|5 F|protein-coding	14.421	23.504	20.727	6.895	10.611	Myo18b	-1.13515	9.56051e-07	Neg
NM_001190975	chr7	25756500	25788733	-	4773	1	Axl|AI323647|Ark|Tyro7|Ufo|-|7 A3|7 14.02 cM|protein-coding	7.86	8.558	13.014	29.282	44.92	Axl	1.91509	1.43377e-20	Pos
NM_008625	chr2	14229414	14332023	+	5286	1	Mrc1|AW259686|CD206|MR|-|2 A2|2 10.46 cM|protein-coding	6.902	5.255	7.732	15.854	31.989	Mrc1	1.85789	7.22114e-14	Pos
